# Colon cancer arises from differentiated cell lineages in the context of inflammation

**DOI:** 10.1101/2023.10.02.560432

**Authors:** Mathijs P. Verhagen, Rosalie Joosten, Mark Schmitt, Niko Välimäki, Andrea Sacchetti, Kristiina Rajamäki, Jiahn Choi, Paola Procopio, Sara Silva, Berdine van der Steen, Thierry P.P. van den Bosch, Danielle Seinstra, Michail Doukas, Leonard H. Augenlicht, Lauri A. Aaltonen, Riccardo Fodde

## Abstract

According to conventional views, colon cancer originates from stem cells. However, inflammation, a key risk factor for colon cancer, was shown to suppress intestinal stemness. Here, we employed Paneth cells (PCs) as a model to assess the capacity of differentiated lineages to trigger tumorigenesis in the context of inflammation. Upon inflammation, PC-specific *Apc* mutations led to intestinal tumors reminiscent not only of those arising in inflammatory bowel disease (IBD) patients but also of a larger fraction of sporadic colon cancers. The latter is likely due to the inflammatory consequences of Western-style dietary habits, the major colon cancer risk factor. Computational methods designed to predict the cell-of-origin of cancer confirmed that, in a substantial fraction of sporadic colon cancers the cells-of-origin are secretory lineages and not stem cells.

**One-Sentence Summary:** Secretory cell lineages trigger tumor formation in the context of the major etiologic colon cancer risk factors.
