## Supplementary material for "Colon cancer arises from differentiated cell lineages in the context of inflammation": Suppl. Table 3

### Sheet: GSEA_results
Gene Set Enrichment Analysis of IBD-CRC vs. sporadic CRC
IBD-CRC vs. sCRC, fgsea with N =1000 permutations
Pathways are ordered by NES
gene set	pval	padj	log2err	ES	NES	size	Group	padj < 0.05
Mouse Tumors
Lyz1_Tumor	0.00539048	0.0099387	0.407018	0.661969	1.65742	26	IBD-CRC	TRUE
Lgr5_Tumor	0.00636155	0.0110392	0.407018	-0.533024	-1.65035	39	sCRC	TRUE
Stem Cell phenotypes
RSC	0.0902935	0.129934	0.155242	0.358594	1.20763	209	IBD-CRC	FALSE
CBC	8.39842e-11	3.81159e-10	0.839089	-0.436936	-1.83858	354	sCRC	TRUE
Hallmark gene sets
HALLMARK_EPITHELIAL_MESENCHYMAL_TRANSITION	3.57778e-36	7.03629e-35	1.56318	0.774865	2.59706	197	IBD-CRC	TRUE
HALLMARK_ALLOGRAFT_REJECTION	6.1205e-18	7.22219e-17	1.09593	0.671282	2.24084	191	IBD-CRC	TRUE
HALLMARK_INTERFERON_GAMMA_RESPONSE	1.23181e-15	1.03824e-14	1.01754	0.647915	2.16952	195	IBD-CRC	TRUE
HALLMARK_INFLAMMATORY_RESPONSE	1.16782e-12	7.6557e-12	0.91012	0.616558	2.06647	197	IBD-CRC	TRUE
HALLMARK_COMPLEMENT	1.96453e-12	1.15907e-11	0.898671	0.608196	2.04152	199	IBD-CRC	TRUE
HALLMARK_MYOGENESIS	3.62623e-11	1.7829e-10	0.851339	0.59899	2.00396	194	IBD-CRC	TRUE
HALLMARK_ANGIOGENESIS	2.39916e-06	7.07752e-06	0.627257	0.753571	1.99714	36	IBD-CRC	TRUE
HALLMARK_COAGULATION	5.62311e-08	2.36974e-07	0.719513	0.594266	1.91731	138	IBD-CRC	TRUE
HALLMARK_UV_RESPONSE_DN	6.69577e-07	2.19473e-06	0.659444	0.578632	1.8659	137	IBD-CRC	TRUE
HALLMARK_IL2_STAT5_SIGNALING	2.92531e-07	1.15062e-06	0.674963	0.539247	1.80565	195	IBD-CRC	TRUE
HALLMARK_IL6_JAK_STAT3_SIGNALING	2.65446e-05	6.80927e-05	0.57561	0.5898	1.80518	86	IBD-CRC	TRUE
HALLMARK_KRAS_SIGNALING_UP	7.37927e-07	2.29146e-06	0.659444	0.535794	1.78821	192	IBD-CRC	TRUE
HALLMARK_APICAL_JUNCTION	2.00813e-05	5.38544e-05	0.57561	0.50462	1.68384	193	IBD-CRC	TRUE
HALLMARK_INTERFERON_ALPHA_RESPONSE	0.000368339	0.000749379	0.498493	0.541611	1.66553	92	IBD-CRC	TRUE
HALLMARK_APOPTOSIS	0.000268795	0.000609958	0.498493	0.492022	1.61267	157	IBD-CRC	TRUE
HALLMARK_HYPOXIA	0.000108252	0.000255475	0.538434	0.475042	1.5846	188	IBD-CRC	TRUE
HALLMARK_TNFA_SIGNALING_VIA_NFKB	0.000413499	0.000813214	0.498493	0.464293	1.55419	196	IBD-CRC	TRUE
HALLMARK_ANDROGEN_RESPONSE	0.0666667	0.0983333	0.195789	0.41943	1.29915	96	IBD-CRC	FALSE
HALLMARK_PANCREAS_BETA_CELLS	0.104137	0.146288	0.16318	0.483096	1.29639	38	IBD-CRC	FALSE
HALLMARK_APICAL_SURFACE	0.20527	0.25768	0.109684	0.431088	1.18709	43	IBD-CRC	FALSE
HALLMARK_ADIPOGENESIS	0.129587	0.177806	0.128143	0.351379	1.17273	192	IBD-CRC	FALSE
HALLMARK_KRAS_SIGNALING_DN	0.167239	0.219269	0.110565	0.344209	1.14771	187	IBD-CRC	FALSE
HALLMARK_PROTEIN_SECRETION	0.263764	0.317594	0.0897105	0.361862	1.11853	94	IBD-CRC	FALSE
HALLMARK_XENOBIOTIC_METABOLISM	0.249715	0.306941	0.0862866	0.330153	1.10455	194	IBD-CRC	FALSE
HALLMARK_HEDGEHOG_SIGNALING	0.353111	0.408501	0.08042	0.403781	1.07066	35	IBD-CRC	FALSE
HALLMARK_HEME_METABOLISM	0.329519	0.388833	0.0718276	0.320061	1.06841	191	IBD-CRC	FALSE
HALLMARK_TGF_BETA_SIGNALING	0.443672	0.503397	0.0667426	0.361749	1.02393	54	IBD-CRC	FALSE
HALLMARK_MITOTIC_SPINDLE	0.57483	0.612895	0.0450443	0.286275	0.959617	198	IBD-CRC	FALSE
HALLMARK_NOTCH_SIGNALING	0.539913	0.589905	0.0593488	0.368044	0.957319	31	IBD-CRC	FALSE
HALLMARK_UV_RESPONSE_UP	0.670616	0.694147	0.0400032	0.281396	0.918394	152	IBD-CRC	FALSE
HALLMARK_REACTIVE_OXYGEN_SPECIES_PATHWAY	0.821879	0.83605	0.0383996	0.285783	0.793414	47	IBD-CRC	FALSE
HALLMARK_PI3K_AKT_MTOR_SIGNALING	0.964467	0.964467	0.0256927	0.229884	0.718447	102	IBD-CRC	FALSE
HALLMARK_UNFOLDED_PROTEIN_RESPONSE	0.581731	0.612895	0.123257	-0.261188	-0.953191	107	sCRC	FALSE
HALLMARK_BILE_ACID_METABOLISM	0.47619	0.530099	0.137251	-0.272229	-1.0041	111	sCRC	FALSE
HALLMARK_CHOLESTEROL_HOMEOSTASIS	0.182927	0.234624	0.2114	-0.322114	-1.1173	73	sCRC	FALSE
HALLMARK_SPERMATOGENESIS	0.14723	0.197422	0.249247	-0.307816	-1.15411	122	sCRC	FALSE
HALLMARK_FATTY_ACID_METABOLISM	0.0639147	0.0983333	0.287805	-0.307248	-1.19109	152	sCRC	FALSE
HALLMARK_GLYCOLYSIS	0.0664262	0.0983333	0.287805	-0.298966	-1.19544	196	sCRC	FALSE
HALLMARK_MTORC1_SIGNALING	0.0527007	0.0840363	0.321776	-0.303285	-1.21194	195	sCRC	FALSE
HALLMARK_ESTROGEN_RESPONSE_EARLY	0.00567712	0.01015	0.407018	-0.341052	-1.36234	192	sCRC	TRUE
HALLMARK_PEROXISOME	0.0175567	0.0287735	0.352488	-0.374872	-1.37195	103	sCRC	TRUE
HALLMARK_P53_PATHWAY	0.00813367	0.013711	0.38073	-0.345197	-1.37469	191	sCRC	TRUE
HALLMARK_DNA_REPAIR	0.000359891	0.000749379	0.498493	-0.412154	-1.59489	147	sCRC	TRUE
HALLMARK_ESTROGEN_RESPONSE_LATE	5.11117e-05	0.00012565	0.557332	-0.404961	-1.62468	193	sCRC	TRUE
HALLMARK_WNT_BETA_CATENIN_SIGNALING	0.00435596	0.00829037	0.407018	-0.546061	-1.70086	41	sCRC	TRUE
HALLMARK_G2M_CHECKPOINT	3.12971e-07	1.15408e-06	0.674963	-0.462349	-1.83895	188	sCRC	TRUE
HALLMARK_OXIDATIVE_PHOSPHORYLATION	1.59952e-11	8.57925e-11	0.863415	-0.554693	-2.20158	184	sCRC	TRUE
HALLMARK_E2F_TARGETS	7.25457e-16	7.13366e-15	1.02767	-0.595985	-2.37725	194	sCRC	TRUE
HALLMARK_MYC_TARGETS_V2	1.11617e-13	8.23176e-13	0.954542	-0.788568	-2.68782	58	sCRC	TRUE
HALLMARK_MYC_TARGETS_V1	2.37259e-25	3.49957e-24	1.30309	-0.685392	-2.73781	192	sCRC	TRUE
