## Supplementary material for "Colon cancer arises from differentiated cell lineages in the context of inflammation": Suppl. Table 4

### Sheet: Signatures
Gene Signatures employed in the study
Mouse genes were converted to their human homolog (Biomart)
Genes presented with their hgnc symbol
Lyz1 Tumor	Lgr5 Tumor	RSC (Vasquez et al.)	CBC (Vasquez et al.)	IBD-CRC (Rajamäki et al.)	sCRC (Rajamäki et al.)	Inflammatory response (Hallmarks)	Wnt (Hallmarks)	Yap1 signaling (Gregorieff et al.)
ALPI	KLHL30	C9orf116	C11orf49	OSMR	RNF43	ABCA1	ADAM17	PHLDA2
C6orf58	C1QL2	SMIM33	ACOT1	ICAM5	AXIN2	ABI1	AXIN1	LRRFIP1
ROS1	LGR6	C6orf141	ACSM3	DOK5	ASCL2	ACVR1B	AXIN2	PHLDA1
IGHV3OR15-7	RGS8	ABCB1	ACVR2B	A4GALT	GPX2	ACVR2A	CCND2	GJB3
IGHV4-39	TEDDM1	ABI3	ADRA2A	P2RX7	HOXB9	ADGRE1	CSNK1E	ACOT9
IGHV1-45	FEM1A	ACSM3	AFAP1	RARRES1	KIAA1199	ADM	CTNNB1	MACF1
UCN3	FABP6	AKR1B10	AFAP1L1	RAB7B	GDF15	ADORA2B	CUL1	FHIP1A
SLC1A3	HOXB9	AKR1B1	AGR3	CADM1	EPHB3	ADRM1	DKK1	MAPK11
CDH6	HOXB8	ALCAM	AK7	SLFN11	GLB1L2	AHR	DKK4	GADD45B
CPN2	HOXB7	ANXA1	ALDH7A1	CNNM1	FAAH	APLNR	DLL1	ARNT2
TFF2	HOXB6	ANXA3	ALMS1	MITF	SLC12A2	AQP9	DVL2	SH3TC1
MUCL3	SERPINA1	ANXA5	ANGPT2	CSF1R	GPT2	ATP2A2	FRAT1	PTRH1
CRISP3	PRL	AP1S3	APCDD1	GPNMB	FGFR4	ATP2B1	FZD1	TULP2
CRISP2	IRX2	ARHGAP44	APP	HPGD	DMTN	ATP2C1	FZD8	PIM1
CEL	IRX4	ARHGEF4	AQP1	SLC7A7	REPIN1	AXL	GNAI1	LMO7
MUC1	CDHR1	ARL14	AQP4	IKBIP	NOX1	BDKRB1	HDAC11	IRGM
ADH4	OSR2	ARL4C	ARHGAP39	RELN	CTD-2535L24.2	BEST1	HDAC2	AGTPBP1
C1orf141	GSDMC	AVPI1	ARHGEF28	AQP1	HUNK	BST2	HDAC5	AKR1B10
CYP4F11	HOXC8	BAIAP2L2	ARHGEF4	CSRP2	ZNRF3	BTG2	HEY1	CCL20
CELA2B	NRXN1	BASP1	ARL4C	NXPE3	NEBL	C3AR1	HEY2	RBMS1
TRBV19	JAKMIP2	BOK	ASCL2	SLC43A3	RAB17	C5AR1	JAG1	STEAP2
IGKV2-30	PAX2	CAMKK1	ASPM	MAF	HNRNPA1P26	CALCRL	JAG2	OSBPL5
IGKV4-1	LBX1	CAMSAP2	ATG16L2	CDK14	EPHB2	CCL17	KAT2A	SAMD9L
REG1A	SYNDIG1	CAP2	ATM	ETS1	PIGZ	CCL2	LEF1	KRT18
GRK1	PRR9	CAPN5	ATP11A	ZNF154	STAP2	CCL20	MAML1	PALLD
NKX6-3	GDF6	CA12	ATR	PECAM1	ARSE	CCL22	MYC	FOS
SLC37A2	SLC24A2	CA2	AXIN2	IGHGP	GPR35	CCL24	NCOR2	PTPN21
	SLC34A2	CAVIN3	BCKDHB	UGCG	WDR77	CCL5	NCSTN	TAMALIN
	GXYLT2	CCDC92	BCL2	ZEB2	SH3TC2	CCL7	NKD1	AREG
	SELENOV	CCL2	BCL7A	DOCK3	GRIN2B	CCR7	NOTCH1	MDFI
	KLK6	CCN2	BHLHB9	C20orf194	MTL5	CCRL2	NOTCH4	BICD1
	GABRG3	CD14	BLNK	CLIP4	LGR5	CD14	NUMB	CFAP157
	DPYSL4	CD44	BRCA2	MGAT3	GAL3ST2	CD40	PPARD	CGNL1
	CYP2E1	CD68	CABCOCO1	SLC1A3	ARHGAP8	CD48	PSEN2	PRND
	FGF19	CELF2	CACHD1	CD109	SOX9	CD55	PTCH1	ARHGEF17
	DEFA1	CGNL1	CA12	RHOQ	STX3	CD69	RBPJ	RRAS2
	FGF20	CKAP2	CASP12	CPEB4	GYLTL1B	CD70	SKP2	ID2
	TMPRSS13	CKB	CBX6	SYT11	HOXB8	CD82	TCF7	C17orf97
	MYL3	CLCA4	CC2D2A	IL1R1	PROX1	CDKN1A	TP53	JAG2
	BEX4	CLDN1	CCDC18	GNB4	ID1	CHST2	WNT1	ARL4C
		CLDN4	C15orf65	WIPF1	ZDHHC23	CLEC5A	WNT5B	S1PR2
		CLIC3	CD320	CCL2	CHDH	CMKLR1	WNT6	PPP1R9A
		CLU	CD44	CHST2	PPM1H	CSF1		PRRG4
		CNN2	CDC42EP1	C3AR1	PPAP2C	CSF3		DERL3
		CRYBG1	CDCA7	GAB3	NAALADL2	CSF3R		TMEM237
		CTSH	CDCA7L	MAFB	LFNG	CX3CL1		PMAIP1
		CWH43	CDK6	STOM	CDCA7	CXCL10		STON1
		CXCL1	CDO1	TCF4	SPPL2B	CXCL11		CLIC4
		CXCL10	CENPF	MUC16	PITX2	CXCL6		TM4SF4
		CXCL16	CEP192	SORCS2	KDELC1P1	CXCL8		KLF4
		CXCL2	CERS6	DENND5B	MLK4	CXCL9		CAVIN3
		CXCL5	CES1	RGCC	PTPN3	CXCR6		PPL
		CXCL9	CGNL1	CDIP1	D2HGDH	CYBB		SLC5A6
		DAPK1	CIITA	TSPAN4	FERMT1	DCBLD2		ABHD2
		DDAH1	CIT	CD14	CD320	EBI3		GML
		DYRK3	CITED4	SV2B	DUSP18	EDN1		CAPN5
		EMP1	CKAP2	PLEKHO2	TDGF1	EIF2AK2		SUSD2
		EMP2	CLCA1	IGLV9-49	SLC25A10	EMP3		ISG20
		ENAH	CLCA4	CLEC2B	hsa-mir-1199	EREG		ID1
		ENDOD1	CLIC6	PIP4K2A	FHDC1	F3		S100A6
		EPHA2	CLU	CCR5	KCNQ1	FFAR2		S100A11
		EPHA4	CNN3	ZIK1	TFCP2L1	FPR1		KLF6
		EPN3	COASY	GGT5	GJB1	FZD5		VGLL3
		EPOP	CPN1	CCDC88A	AIFM3	GABBR1		CA2
		EPS8L1	CSAD	ENTPD1	SHANK2	GCH1		ID3
		ERCC5	CSNK1E	FGF7	GPR39	GNA15		TENT5B
		EREG	CTTNBP2	TTC7A	SH3BP4	GNAI3		ECEL1
		ETV5	CYP27B1	ATP8B2	NKD1	GP1BA		TUFT1
		EYA2	CYP2E1	NXN	HES1	GPC3		CCDC68
		FABP5	DACH1	GIMAP8	ACSL5	GPR132		MBOAT1
		FFAR4	DAPK2	MSN	GPSM2	GPR183		CCDC120
		FHL2	DCT	ZNF667	CAMSAP3	HAS2		VANGL1
		FKBP9	DCTD	SLFN12	EPS8L3	HBEGF		ITGB6
		FLNA	DDB2	C1S	NBEAL2	HIF1A		PDZK1IP1
		FMNL2	DDO	CCR2	ACY1	HPN		ARC
		FOSL1	DMPK	MAN1A1	MPST	HRH1		TLN2
		FUT2	DTL	AKAP2	CRB3	ICAM1		ADM2
		FXYD3	DTX4	AKT3	ST14	ICAM4		EPOP
		GADD45B	DYNC2H1	HERPUD1	TRABD2A	ICOSLG		ACOX2
		GASK1B	EFNA4	FAM101B	GALE	IFITM1		CAMK1
		GATM	EHF	ENOX1	ETS2	IFNAR1		TPM2
		GCNT1	ELL3	GJA1	DAGLA	IFNGR2		BASP1
		GCNT3	ELMO1	BCAT1	BEND3	IL10		SGK2
		GJB3	EMP2	KRBA1	SATB2	IL10RA		HBEGF
		GLIPR1	ENGASE	DCN	FGFRL1	IL12B		CIDEC
		GPNMB	EPHA4	FGD6	CD24	IL15		PARD6B
		GPR137B	EPHB3	NNMT	GPR56	IL15RA		WTIP
		GPX2	ERI2	BCL6	CFTR	IL18		RHOD
		GTSE1	ESAM	SLC2A5	RBBP8NL	IL18R1		LAMA3
		HCAR2	ESPL1	QKI	IMPDH2	IL18RAP		PRSS23
		HMOX1	ESRRG	FAM20A	STARD10	IL1A		PPP1R15A
		HSPA1B	ETV6	NRP1	ENPP3	IL1B		EMP2
		HSPA2	EVL	TWIST2	TRIM2	IL1R1		ADAMTSL4
		HSPB1	FADS1	PPM1M	OPLAH	IL2RB		TRPM6
		HSPH1	FAM171A1	ARHGAP10	CMTM4	IL4R		F3
		HYAL1	FAM189B	RGL1	METTL12	IL6		MYCBPAP
		ICA1	FAM216A	SRGAP2	ACTR3C	IL7R		WWC1
		ICAM1	FARP1	IGHV2-26	SLC39A5	INHBA		SEMA3C
		ID2	FBXO21	NR3C1	HES6	IRAK2		SH3TC2
		IFITM3	FGD1	PRICKLE1	SMIM22	IRF1		SERTAD4
		IL17RE	FGFR4	VNN1	PTPRD	IRF7		SLC7A11
		IL1RN	FHDC1	HLA-DOA	GGH	ITGA5		DUSP9
		IL33	FMNL2	C3	PKP3	ITGB3		PEAR1
		ILDR1	FRAS1	ZNF518B	FAM83F	ITGB8		CDKN1C
		INKA2	FSTL1	RFTN1	MYEOV	KCNA3		ADAMTS15
		IRF1	FZD2	TIAM1	KRT18	KCNJ2		CD55
		ITGA2	FZD7	CLVS2	GYG2	KCNMB2		BEX1
		ITGAV	GABBR1	GLI1	HOOK1	KIF1B		SLC25A48
		ITGB4	GAS6	LAMP5	SHROOM1	KLF6		IFIT1B
		ITPRIPL2	GEMIN8	WISP1	RHPN1	LAMP3		LDHD
		KCNN4	GINS1	STAB2	ENTPD2	LCK		EMP3
		KIFC3	GKAP1	PDE10A	KIAA1549	LCP2		NR4A1
		KLF7	GKN3P	LRRC8C	VIL1	LDLR		CSRNP1
		KRT15	GLRX	EVC2	POU5F1B	LIF		ARHGAP29
		KRT18	GPER1	CD163	SAPCD2	LPAR1		SLC9A4
		KRT23	GPLD1	MEF2C	PPARG	LTA		ADM
		LAMA3	GRAMD1A	CD68	WNK4	LY6E		RIN1
		LAPTM5	GRB7	DPYD	DDR1	LYN		PPP1R2B
		LCN2	GREB1	GPR68	ARSD	MARCO		S100A4
		LDLR	GRK3	FNDC1	TST	MEFV		SLAMF9
		LGALS1	HAUS4	HLA-DMB	SORD	MEP1A		ZFP57
		LPCAT4	HDAC11	SLAMF8	SLC35E4	MET		CXCL16
		LRG1	HEMGN	CMKLR1	ZNF69	MMP14		TREX2
		MDM2	HIRIP3	HIC1	TSEN2	MSR1		ZBP1
		MFSD4A	HMBOX1	C1R	SPRY4	MXD1		PPP1R18
		MISP3	HMGA2	CSGALNACT2	ZNF511	MYC		KLHL13
		MRAS	HUNK	SOX5	VARS	NAMPT		CLCF1
		MSANTD3	IFFO2	FAM20C	PRR15	NDP		SMTNL2
		MSLN	IFITM2	JAM2	DUSP8	NFKB1		NPNT
		MSN	IFITM3	FCER1G	KIAA0226L	NFKBIA		KIFC3
		MST1R	IFT122	KANK3	PLXNB1	NLRP3		DOK2
		MTCL1	IGFBP4	FLVCR2	RORC	NMI		FAM189A2
		MUC3A	IL17RD	FAM126A	ABR	NMUR1		TIMP2
		MUC4	ILF3	GDF7	ZNF774	NOD2		IL1RN
		MYH9	IMMP2L	HLA-DPA1	HOXB5	NPFFR2		BCAM
		NFE2L3	IMPDH2	MIA	PTPRN2	OLR1		PRL
		NFKBIA	IRF2BP2	PEA15	HOXB6	OPRK1		MRAS
		NFKBIZ	IRS1	LAIR1	SP5	OSM		EMP1
		NOS2	ISYNA1	CD86	USH1C	OSMR		LAMB2
		NOXO1	KANK1	MOXD1	CYP2J2	P2RX4		ANXA8L1
		OAS1	KCNE3	KCNN3	A1CF	P2RX7		FLNA
		OSBPL5	KCNQ1	KCNK2	GSTP1	P2RY2		PDLIM2
		P2RY2	KIF12	MAGEH1	MACROD1	PCDH7		SPTSSB
		P2RY6	KIF20A	TNFAIP8L3	VWA2	PDE4B		MMP23B
		PAQR8	KLHL23	DDR2	KIF12	PDPN		MYO1C
		PDZK1IP1	KLHL24	LY96	IGFL4	PIK3R5		DLK2
		PHLDA1	KLHL8	JAM3	TGFBI	PLAUR		LAMB3
		PHLDA2	KRT23	BMP6	GLYATL1	PROK2		PHF11
		PIMREG	KYAT3	CHRDL1	TMEM63A	PSEN1		HSPA1A
		PLAU	LAMB3	TGFBR1	RNF5	PTAFR		DUSP10
		PLAUR	LANCL1	FAM198A	SPAG1	PTGER2		NXPE3
		PLCD3	LARGE1	FBLN1	CDX1	PTGER4		CAV2
		PLEKHS1	LCP1	FAM49A	HNF1A	PTGIR		ZMYND15
		PLK2	LECT2	ZNF671	CKB	PTPRE		MRC1
		PMEPA1	LGR5	IGLV3-21	BSPRY	PVR		SORBS2
		PPIC	LIMK2	EYA4	ADORA2B	RAF1		ILDR1
		PPL	LIPT2	RUNX2	LLGL2	RASGRP1		CRIP2
		PSRC1	LPAR6	CNRIP1	CLIC1	RELA		LATS2
		PTGS2	LRIG1	SCPEP1	ARHGEF38	RGS1		CISH
		RAB11FIP5	LYSMD2	SLC31A2	ETV4	RGS16		NRIP3
		RAB15	MAGED1	ZNF626	ARHGAP44	RHOG		HMOX1
		RACK1	MAN2A2	CD4	C10orf99	RIPK2		SLC35E4
		RALGAPA2	MARVELD1	CLIC2	B4GALNT3	RNF144B		FBXO24
		RBMS1	MCC	ALDH1A3	EFCAB4B	ROS1		ATF3
		RGS19	MCM8	AIF1	SHH	RTP4		ABCC5
		RHOD	MDN1	BICC1	FAM227A	SCARF1		NBL1
		RIPK2	MECOM	SLC9A9	MST1R	SCN1B		OAS3
		RPPH1	MEX3A	LAYN	WNK2	SELE		AKAP5
		RUNX1	MFGE8	LMO2	RP11-159D12.5	SELENOS		OMP
		S100A14	MIA	ARHGAP20	POF1B	SELL		DNAH2
		S100A4	MIF	EVL	MYO7B	SEMA4D		H1-4
		S100A6	MIS18BP1	SRGAP2C	MAP7	SERPINE1		CNN2
		SAMD5	MLH3	FAM26E	AP005901.1	SGMS2		PCSK6
		SCARNA17	MLXIP	FMNL3	CXADR	SLAMF1		CHRNB1
		SCEL	MPP3	DCLK1	NGEF	SLC11A2		TGM1
		SEMA7A	MPZL1	SAMD11	ZDHHC8P1	SLC1A2		RIN3
		SERPINB9	MPZL3	IL6ST	SPNS2	SLC28A2		THBS1
		SH3BGRL2	MSI1	AASS	KCNE3	SLC31A1		SLC5A5
		SLC19A2	MYC	C10orf10	B3GNT3	SLC31A2		SPON1
		SLC39A10	MYCL	C10orf54	STEAP3	SLC4A4		KLRG2
		SLC44A2	MYO1B	MDFIC	TESC	SLC7A1		PAK6
		SLC7A5	NAP1L1	DSE	CLDN3	SLC7A2		PLK2
		SLCO4A1	NAPEPLD	TSPYL5	AHCY	SPHK1		LGALS3
		SLPI	NAV1	ZEB1	GALNT6	SRI		S100A14
		SNORA20	NEDD4	C1QC	CCNI2	STAB1		MAB21L4
		SNORA73A	NEMP1	LMO4	SOWAHB	TACR1		RNF39
		SNORA73B	NFIA	CHIT1	IL20RA	TACR3		NT5E
		SNORD104	NFIC	GPR124	NCKAP5	TAPBP		APOL2
		SNORD118	NIN	PDCD1LG2	REPS2	TIMP1		PTPN14
		SNORD43	NOD1	PLA2G7	DSP	TLR1		EPN3
		SNORD92	NOTCH1	NLRP1	LRP4	TLR2		HDAC7
		SOCS3	NOTCH2	CFH	SEMA3F	TLR3		GLIS2
		SORL1	NR2E3	LGI2	CLCN2	TNFAIP6		STX11
		SPATA6	NRG4	STAT4	EPS8L2	TNFRSF1B		ANXA1
		SPP1	NRN1	FAM155A	EPPK1	TNFRSF9		DDX60
		STX11	NRTN	PLXNC1	OXGR1	TNFSF10		WWTR1
		SULF2	NSMF	FCGR2C	PRDX5	TNFSF15		ISG15
		SYT8	NT5C3B	GAS1	MEST	TNFSF9		MYOF
		TCIM	OLFM4	VIM	HNF1B	TPBG		CAPN2
		TCIRG1	ORC1	CHST11	CES3	VIP		ISX
		TGFBI	PAICS	CD40	PLCB4			NIBAN1
		TGM2	PALB2	MAP3K12	DDC			CLCA4
		TIMP2	PBX1	RBMS1	PRRC2A			LAMC2
		TINAGL1	PCDH8	ATP10A	GSTO2			KRT7
		TLR4	PCK2	LPHN2	SOX4			RNF208
		TMEM184C	PDE3B	FIBIN	PLEKHG6			FOSL1
		TMEM43	PDE8B	DEGS1	NFE2L3			TEAD4
		TNF	PDGFA	IGKV1-33	ELMO3			MX1
		TNFAIP3	PDS5B	CD84	SLC44A4			LHFPL2
		TNFAIP8	PELI2	PAPLN	CXCL3			IER3
		TNFRSF1B	PHC1	GUCY1A3	TNS4			DUSP1
		TNFSF9	PHF20	GIMAP4	CCDC64B			JDP2
		TNIP3	PHLDB2	EVC	QTRT1			SLC7A3
		TNNI2	PHLPP1	B3GALNT1	RP11-568K15.1			CCDC9B
		TNNT2	PICALM	KAT2B	TOP1MT			TINAGL1
		TNS4	PLA2G4A	ZNF304	SERINC2			STK32C
		TRAM2	PLCE1	MAN1C1	ME3			RND1
		TRIM15	PLEKHB1	SPSB1	NXPE4			AMOTL1
		TRIM40	PLPP3	SNAI2	GPR125			OXCT2
		TSPAN4	PLS3	CDH11	CLDN2			GPRC5A
		TSPAN6	PLXNB1	COL8A1	SELENBP1			RBPMS
		TUBA1A	PNPLA7	MDGA1	TMEM184A			H3C13
		VAMP5	POGK	PNMA1	NEU4			CXCL10
		VIM	POGLUT1	IFFO1	HOXA7			PMP22
		VNN1	POLD1	GFPT2	PMFBP1			LAMA5
		WFDC2	POLE	SEMA3D	ANKRD30BP2			MUCL3
		WWTR1	POLI	MRAS	TTPA			USP18
		ZNF296	PPM1F	RARRES2	C9orf152			RSAD2
		ZNF703	PPP1R9A	HMCN1	TNFRSF11A			FABP3
		ZMAT3	PRELP	HSPA7	SLC25A6			AHNAK
		HLA-DQB1	PRIMPOL	SERPING1	TRPM5			GNGT2
		HLA-G	PRKACB	GPR176				PCOLCE
			PRKD3	TPSB2				PHLDB2
			PRPF40B	TWIST1				SERPINB9
			PRPS2	LIPA				BMP2
			PRRC2B	GYPC				ARHGAP40
			PRSS23	LUM				XAF1
			PSMD3	DZIP1L				SYT12
			PSRC1	COL8A2				IFIT3
			PTPRM	CSF1				ZFP37
			PTPRO	GALNT15				RRAD
			PTPRS	AC243547.1				CAVIN1
			PXYLP1	TBC1D9				STBD1
			QSOX2	GPC6				ATP11A
			RAD51B	PTPLAD2				VNN1
			RASA3	ATP8B4				EPHA2
			RASL11B	EBF4				ANXA3
			RASSF4	GREM1				ANO1
			RASSF5	CECR1				CYSRT1
			RCCD1	ARHGEF6				DUSP14
			RDH16	EMP3				CLU
			RGCC	HEG1				RASSF8
			RGMB	SELP				ARHGAP23
			RGS12	RBMS3				TCEAL7
			RHBDF1	AKR1B1				GCNT1
			RHOBTB3	ADAMTS10				SYNPO2L
			RNF32	FGL2				PLAUR
			RNF43	CD302				MAP6
			RPRD1A	PRELP				TDRP
			S100PBP	TRPS1				CCN1
			SCN2B	EGR2				GJB4
			SDC4	STON1-GTF2A1L				WFDC2
			SECTM1	TMEM140				CDH16
			SEMA3B	RAI14				SLC12A4
			SEMA7A	FZD4				UNC13D
			SESN3	TMTC1				MARCHF3
			SESTD1	FCGR2B				ADAM8
			SFRP5	TLR8				AJUBA
			SGK1	TRANK1				FGF19
			SHISA2	GAS7				ARHGAP22
			SLC12A2	NFATC1				AMOTL2
			SLC14A1	TENM4				PLAT
			SLC16A13	F2R				SLC25A43
			SLC19A2	FLRT2				SYT16
			SLC23A3	CCR1				CRYAB
			SLC27A2	PRRX1				CLIC3
			SLC39A10	CCL11				EDN1
			SLC44A2	KCTD12				WWC2
			SLCO3A1	IGFBP6				ILDR2
			SMARCD3	ANXA5				YAP1
			SMO	CILP				BTN1A1
			SMOC2	AMOTL1				P2RX2
			SMPX	SVEP1				NID1
			SNX10	SYNE1				SYDE1
			SOAT1	DUSP5				FGD3
			SORBS2	VSTM4				PALM2AKAP2
			SORCS2	TMOD1				HPCAL4
			SORD	ZNF543				CALCB
			SOX4	FCN1				EHD2
			SOX9	TENM3				PLAU
			SPAG5	EBF3				WNT7A
			SPATA24	SLC16A7				IL33
			SPICE1	ZNF385D				ZNF185
			SPIDR	POU2F2				ANKRD35
			SRL	SHE				TM4SF1
			STK39	CYS1				MSLN
			SYCN	FPR3				KRT80
			TBC1D19	PMP22				CYP1A1
			TBC1D4	APOE				CCN2
			TBC1D9	COL6A3				PSCA
			TCAF1	HOPX				SYT8
			TCAF2	GUCY1B3
			TCF7	MEIS1
			TEAD2	PCDH7
			TEX9	GLI3
			TFPI	LILRA6
			TGIF1	THBD
			TGIF2	IGSF6
			TIAM1	A2M
			TIFA	IFI30
			TIMELESS	HAVCR2
			TLR2	EHD3
			TMEM131L	MS4A6A
			TMEM132A	RHOJ
			TMEM209	TENM2
			TMEM237	SLIT2
			TMEM9	TEK
			TNFAIP8L1	PIK3CG
			TNFRSF19	C1QA
			TNFSF10	EFS
			TNS3	COLEC12
			TNS4	IGHV6-1
			TRIM24	LAMA4
			TRIM32	DSEL
			TRIM37	CMTM3
			TRIM44	IGDCC4
			TSPAN5	RASSF2
			TTC21B	HCST
			TTC23	DZIP1
			TTPA	IGHV1-2
			TUBB2B	BTK
			TXNDC16	EVI2A
			UNG	IGHV3-53
			UTRN	ABCG2
			VAV3	ITGB2
			VNN1	IGHV4-28
			WDR35	PTGDS
			WDR90	TFEC
			WWP1	NTN1
			WWTR1	PXDC1
			XRCC5	PTPRZ1
			XXYLT1	ITGAM
			YAP1	TYROBP
			ZBTB12	DFNA5
			ZBTB25	IGHG1
			ZBTB38	ISLR
			ZC3HAV1L	CDH23
			ZFHX3	MMRN1
			ZNF12	OLFM1
			ZNF292	SLA
			ZNF318	GIMAP7
			ZNF397	ATP2B4
			ZNF462	ADCYAP1
			ZNF503	TRIB2
			ZNF48	ABCA6
			ZNF566	TP53INP1
			ZNF618	CPNE5
			ZNF704	RUNX1T1
			ZFP90	PEG3
			ZNF496	RGS2
			ZMYM1	IGFBP5
			ZNRF3	AFAP1L1
			ZRANB3	EMILIN1
			ZNF587B	UCHL1
			ZNF552	SGCD
				CEP85L
				TSHZ2
				FAM19A5
				HLX
				FAP
				LRRC32
				RAB8B
				ELMO1
				LAMA2
				CYBB
				IGLV3-9
				PSCA
				PTRF
				TRO
				PDE7B
				IL4I1
				LAPTM5
				SFMBT2
				SETBP1
				MS4A4A
				SPG20
				LBH
				ABCA1
				TIMP2
				KIF1A
				HMCN2
				GPX8
				RORA
				FGF2
				RARB
				RAB31
				SPI1
				WWTR1
				SIRPA
				RRAD
				NCKAP1L
				CLMP
				TIMP3
				CYP7B1
				FSTL1
				STEAP4
				TREM2
				CCND3
				TRPV2
				MPEG1
				IRAK3
				CLEC14A
				NHSL2
				OLFML2B
				PLK1S1
				MCC
				PLEKHO1
				MXRA5
				SOAT1
				PDPN
				IKZF2
				BOC
				PAG1
				HCLS1
				APOL3
				MRC2
				MPDZ
				MMP19
				RASSF8
				CPZ
				C1QB
				IGHV1-46
				CAV2
				GNG2
				CD53
				PTGIS
				CCDC8
				COL14A1
				FGFR1
				PAPPA
				KCNK6
				EFEMP1
				ENPP2
				PDGFRA
				GIMAP6
				CERS4
				FCGR2A
				GBP4
				CTSL
				NLGN2
				NOX4
				IGHG3
				TNC
				ARL4C
				RRAGD
				LRRK2
				RNF180
				TMEM204
				IGHV5-51
				HHIPL1
				RNF150
				MERTK
				TGM2
				BIRC3
				CEP170
				IGFBP3
				KIAA1462
				PTAFR
				CCDC80
				VCAN
				FBN1
				GLI2
				COL6A2
				KMO
				C3orf80
				BNC2
				NRXN2
				TSHZ3
				ASPN
				KCNS3
				HTRA1
				PDGFRB
				CITED2
				FAM129A
				CD93
				CPED1
				GNG11
				ADAM12
				PRICKLE2
				COL6A1
				GCNT2
				FAM184A
				SLC8A1
				MEIS2
				KLHL5
				WDR17
				MRC1
				LTBP2
				IGHV3-66
				SRGAP2B
				FRMD6
				CTSK
				PALMD
				SNCA
				HTRA3
				DARC
				FLT1
				SLAMF7
				IGHV1-24
				TLR6
				MYO5A
				IGHV4-34
				COL3A1
				STON1
				GLT8D2
				IGLV3-19
				LRRC37A2
				RAMP1
				CSDC2
				NFAM1
				IGHV3-21
				EVI2B
				HDAC9
				DCHS1
				PKIA
				GPR34
				VWF
				COMP
				SPARCL1
				ZNF264
				IGKV1-39
				KIAA1644
				CHI3L1
				IGFBP7
				FXYD6
				IGF1
				ANTXR1
				APOB
				TRPC1
				SRGN
				ZDBF2
				PBX3
				IGHV4-31
				CXorf36
				VGLL3
				THSD7A
				ROBO1
				DOCK10
				IGKV3D-15
				TMEM47
				FZD1
				LIFR
				FLI1
				VASN
				ALDH1L2
				GNAO1
				CSMD2
				DOK2
				SCN7A
				LAX1
				RIMKLB
				PLEKHH2
				PER3
				EPB41L4A
				KIAA1755
				ZNF521
				BASP1
				HSPA6
				IGLV2-14
				VCAM1
				RAB34
				IGHV1-69D
				DNM1
				COL22A1
				STOX2
				FBLN5
				CADM3
				KIFC3
				CCDC69
				THBS2
				GIMAP1
				EPHA3
				MS4A7
				NRP2
				ELTD1
				COL5A2
				SELPLG
				COL4A3
				ITGA1
				NDN
				CPXM2
				VSIG4
				MMP9
				PDGFC
				SMARCD3
				CYBRD1
				DTX1
				EFEMP2
				CHST3
				HGF
				SDC2
				GPR183
				HAPLN3
				TUBB6
				SLC15A3
				ZNF354C
				SELM
				LGALS1
				GLIS2
				APBB1IP
				NOTCH4
				CPA3
				GPRC5B
				AC233755.1
				PLXDC2
				ADAMTS12
				ST8SIA4
				PDE5A
				SSC5D
				PCDH9
				FMO2
				S1PR1
				CD180
				MMP2
				GZMA
				MXRA8
				GREM2
				SLC22A17
				PTGER3
				BHLHE41
				ADAMDEC1
				APBB1
				COPZ2
				FILIP1L
